# Divergent malignant evolution converges on shared immunosuppressive ecosystems through tumor-intrinsic TMED2–ADAR1-dependent complement signalling in multifocal hepatocellular carcinoma

**DOI:** 10.64898/2026.04.21.719788

**Authors:** Cheng Wu, Ke Si, Shuai Mao, Zehang Jiang, Douyue Li, Haipeng Zhu, Ningning Sun, Weiling Liang, Wenliang Zhang

## Abstract

**Background:** Multifocal hepatocellular carcinoma (HCC) comprises spatially separated tumor foci with distinct evolutionary trajectories, posing a major therapeutic challenge. Whether divergent lesions retain shared immune-evasion mechanisms beyond lesion-specific heterogeneity and offer cross-focal therapeutic opportunities remains unknown.

**Objective:** To resolve malignant and microenvironmental heterogeneity across tumor foci and identify conserved immunosuppressive programs underlying multifocal HCC progression.

**Design:** Matched tumour foci and peritumoural tissues from patients with multifocal HCC underwent integrated single-cell and spatial multi-omics profiling, including scFAST-seq (n=15), scATAC-seq (n=12), and Stereo-seq (n=14). In-house RNA-seq (n=13), public scRNA-seq (HRA001748) and RNA-seq datasets (TCGA-LIHC, OEP000321) were used for validation. Multiplex immunohistochemistry (n=96) and functional assays validated key findings.

**Results:** Multifocal HCC exhibited extensive inter-focal heterogeneity in malignant genomic, transcriptional, epigenetic, and evolutionary states, accompanied by diverse immune and stromal landscapes. Despite this divergence, spatially separated tumor foci converged on shared malignant states marked by elevated *TMED2* expression and conserved immunosuppressive ecosystems characterized by regulatory T-cell (Treg) and SPP1+/SPRED1+ macrophage enrichment, impaired cytotoxic CD8+ T-cell immunity, and recurrent stromal–vascular remodeling. Mechanistically, malignant hepatocytes engaged SPP1+/SPRED1+ macrophages through C3/C5 complement signaling across divergent tumor foci, while macrophages and Tregs contributed to CD8+ T-cell dysfunction through CD274–PDCD1, CD80/CD86–CTLA4/CD28, and MHC-I–CD8 interactions. A tumor-intrinsic TMED2–ADAR1-dependent A-to-I RNA editing program promoted C3/C5 complement expression and secretion, linking malignant heterogeneity to conserved tumor–immune signaling.

**Conclusions:** Despite divergent malignant evolution, multifocal HCC converges on shared immunosuppressive ecosystems. The TMED2–ADAR1– C3/C5 complement axis represents a conserved tumor–immune vulnerability that may enable therapeutic strategies targeting common immune-evasion mechanisms across heterogeneous tumor foci.

**Graphic Abstract:** 

**WHAT IS ALREADY KNOWN ON THIS TOPIC:**

(1) Multifocal HCC comprises spatially separated tumor foci that can arise through distinct evolutionary trajectories, including intrahepatic metastasis and multicentric occurrence.
(2) Genomic, transcriptomic and immunological studies have demonstrated substantial molecular and cellular heterogeneity between tumor foci, but the malignant programs and microenvironmental states underlying this heterogeneity remain poorly defined.
(3) Whether evolutionarily divergent tumor foci retain shared oncogenic programs and conserved tumor–immune mechanisms that sustain immune suppression across multifocal disease remains unknown.

**WHAT THIS STUDY ADDS:**

(1) Integrated single-cell transcriptomic, epigenomic, and spatial profiling reveals extensive inter-focal heterogeneity in malignant genomic, transcriptional, and evolutionary states, accompanied by diverse remodeling of immune, stromal, and vascular compartments.
(2) Despite divergent malignant evolution, spatially separated tumor foci retain shared malignant states marked by recurrent *TMED2* expression and converge on conserved immunosuppressive ecosystems characterized by Treg and SPP1+/SPRED1+ TAM enrichment, impaired cytotoxic CD8+ T-cell immunity, and recurrent stromal–vascular remodeling.
(3) A previously uncharacterized tumor-intrinsic TMED2–ADAR1-dependent A-to-I RNA editing regulatory axis promotes C3/C5 complement signaling in malignant hepatocytes, linking malignant heterogeneity to conserved tumor– immune interactions and identifying a potential cross-focal therapeutic vulnerability.

**HOW THIS STUDY MIGHT AFFECT RESEARCH, PRACTICE OR POLICY:**

(1) The single cell and spatial multi-omic atlas generated in this study provides a valuable resource for investigating inter-focal heterogeneity and identifying shared oncogenic and immunosuppressive programs during multifocal HCC evolution.
(2) The persistence of shared oncogenic and immunosuppressive programs across evolutionarily distinct tumor foci suggests that targeting conserved tumour–immune interactions may complement lesion-specific therapeutic strategies and potentially overcome inter-focal heterogeneity.
(3) The TMED2–ADAR1–C3/C5 complement axis provides a mechanistically defined candidate for therapeutic intervention aimed at disrupting tumor– immune immunosuppression across multifocal HCC.
