## Supplementary Table 1 for "Divergent malignant evolution converges on shared immunosuppressive ecosystems through tumor-intrinsic TMED2–ADAR1-dependent complement signalling in multifocal hepatocellular carcinoma"

### Sheet: Sheet1
Supplementary Table S1. Clinicopathological characteristics of multifocal HCC patients included in single-cell, spatial multi-omics, and bulk RNA-seq analyses.
Patient ID	Cancer Type	Gender	Age	Viral	BCLC Stage	Preoperative Treatment	Tumor number	Recurrence	Analysis
P01	HCC	female	48	NO (previous HBV infection)	B	No	2	No	scFAST-seq, scATAC-seq, and Stereo-seq
P02	HCC	male	58	HBV	B	No	4	Yes	scFAST-seq, scATAC-seq, and Stereo-seq
P03	HCC	male	38	HBV	B	No	2	No	scFAST-seq, bulk RNA-seq
P04	HCC	male	54	HBV	B	No	2	No	scFAST-seq, scATAC-seq, and Stereo-seq
P05	HCC	male	58	HBV	C	No	3	No	scFAST-seq, scATAC-seq, and Stereo-seq
P06	HCC	male	68	HBV	B	No	2	Yes	bulk RNA-seq
P07	HCC	male	51	HBV	C	No	2	No	bulk RNA-seq
P08	HCC	male	52	HBV	B	No	2	No	bulk RNA-seq
P09	HCC	male	36	HBV	B	No	2	No	bulk RNA-seq
P10	HCC	male	48	HCV+HBV	B	No	2	No	bulk RNA-seq
P11	HCC	male	65	HBV	B	No	2	No	bulk RNA-seq
P12	HCC	male	46	HBV	B	No	3	No	bulk RNA-seq
P13	HCC	male	46	HBV	B	No	4	No	bulk RNA-seq
# HCC, hepatocellular carcinoma; HBV, Hepatitis B virus; HCV, Hepatitis C virus
