## Supplementary Table 2 for "Divergent malignant evolution converges on shared immunosuppressive ecosystems through tumor-intrinsic TMED2–ADAR1-dependent complement signalling in multifocal hepatocellular carcinoma"

### Sheet: sheet1
Supplementary Table S2. Clinicopathological characteristics of multifocal HCC patients included in mIHC array analyses.
Sample ID	Coordinate	Age (years)	Gender	Tissue origin	Grade	TNM	Stage	Tissue type	Sample status
P1	A1	63	Male	Liver	1	T1N0M0	I	Tumor tissue	Primary
P1	A2	63	Male	Liver	-	-	-	Adjacent non-tumor tissue	-
P2	A3	54	Male	Liver	1--2	T2N0M0	IIA	Tumor tissue	Primary
P2	A4	54	Male	Liver	-	-	-	Adjacent non-tumor tissue	-
P3	A5	53	Female	Liver	2	T3N0M0	IIIA	Tumor tissue	Primary
P3	A6	53	Female	Liver	-	-	-	Adjacent non-tumor tissue	-
P4	A7	46	Male	Liver	2	T3N0M0	IIIA	Tumor tissue	Primary
P4	A8	46	Male	Liver	-	-	-	Adjacent non-tumor tissue	-
P5	A9	68	Female	Liver	2	T3N0M0	IIIA	Tumor tissue	Primary
P5	A10	68	Female	Liver	-	-	-	Adjacent non-tumor tissue	-
P6	A11	59	Male	Liver	2	T1N0M0	I	Tumor tissue	Primary
P6	A12	59	Male	Liver	-	-	-	Adjacent non-tumor tissue	-
P7	B1	33	Male	Liver	2	T3N0M0	IIIA	Tumor tissue	Primary
P7	B2	33	Male	Liver	-	-	-	Adjacent non-tumor tissue	-
P8	B3	51	Male	Liver	2	T3N0M0	IIIA	Tumor tissue	Primary
P8	B4	51	Male	Liver	-	-	-	Adjacent non-tumor tissue	-
P9	B5	55	Male	Liver	2	T2N0M0	IIA	Tumor tissue	Primary
P9	B6	55	Male	Liver	-	-	-	Adjacent non-tumor tissue	-
P10	B7	66	Male	Liver	2	T3N0M0	IIIA	Tumor tissue	Primary
P10	B8	66	Male	Liver	-	-	-	Adjacent non-tumor tissue	-
P11	B9	54	Male	Liver	2	T2N0M0	IIA	Tumor tissue	Primary
P11	B10	54	Male	Liver	-	-	-	Adjacent non-tumor tissue	-
P12	B11	62	Male	Liver	2	T2N0M0	IIA	Tumor tissue	Primary
P12	B12	62	Male	Liver	-	-	-	Adjacent non-tumor tissue	-
P13	C1	58	Female	Liver	2	T3N0M0	IIIA	Tumor tissue	Primary
P13	C2	58	Female	Liver	-	-	-	Adjacent non-tumor tissue	-
P14	C3	58	Male	Liver	2	T1N0M0	I	Tumor tissue	Primary
P14	C4	58	Male	Liver	-	-	-	Adjacent non-tumor tissue	-
P15	C5	52	Male	Liver	2	T3N0M0	IIIA	Tumor tissue	Primary
P15	C6	52	Male	Liver	-	-	-	Adjacent non-tumor tissue	-
P16	C7	55	Female	Liver	2	T3N0M0	IIIA	Tumor tissue	Primary
P16	C8	55	Female	Liver	-	-	-	Adjacent non-tumor tissue	-
P17	C9	63	Male	Liver	2	T3N0M0	IIIA	Tumor tissue	Primary
P17	C10	63	Male	Liver	-	-	-	Adjacent non-tumor tissue	-
P18	C11	60	Female	Liver	2	T3N0M0	IIIA	Tumor tissue	Primary
P18	C12	60	Female	Liver	-	-	-	Adjacent non-tumor tissue	-
P19	D1	51	Male	Liver	2	T3N0M0	IIIA	Tumor tissue	Primary
P19	D2	51	Male	Liver	-	-	-	Adjacent non-tumor tissue	-
P20	D3	53	Male	Liver	2	T1N0M0	I	Tumor tissue	Primary
P20	D4	53	Male	Liver	-	-	-	Adjacent non-tumor tissue	-
P21	D5	59	Male	Liver	2	T3N0M0	IIIA	Tumor tissue	Primary
P21	D6	59	Male	Liver	-	-	-	Adjacent non-tumor tissue	-
P22	D7	68	Male	Liver	2	T3N0M0	IIIA	Tumor tissue	Primary
P22	D8	68	Male	Liver	-	-	-	Adjacent non-tumor tissue	-
P23	D9	56	Male	Liver	2	T3N0M0	IIIA	Tumor tissue	Primary
P23	D10	56	Male	Liver	-	-	-	Adjacent non-tumor tissue	-
P24	D11	52	Male	Liver	2	T2N0M0	IIA	Tumor tissue	Primary
P24	D12	52	Male	Liver	-	-	-	Adjacent non-tumor tissue	-
P25	E1	39	Male	Liver	2	T3N0M0	IIIA	Tumor tissue	Primary
P25	E2	39	Male	Liver	-	-	-	Adjacent non-tumor tissue	-
P26	E3	57	Female	Liver	2	T3N0M0	IIIA	Tumor tissue	Primary
P26	E4	57	Female	Liver	-	-	-	Adjacent non-tumor tissue	-
P27	E5	42	Male	Liver	2	T3N0M0	IIIA	Tumor tissue	Primary
P27	E6	42	Male	Liver	-	-	-	Adjacent non-tumor tissue	-
P28	E7	56	Male	Liver	2	T1N0M0	I	Tumor tissue	Primary
P28	E8	56	Male	Liver	-	-	-	Adjacent non-tumor tissue	-
P29	E9	68	Male	Liver	2	T1N0M0	I	Tumor tissue	Primary
P29	E10	68	Male	Liver	-	-	-	Adjacent non-tumor tissue	-
P30	E11	72	Male	Liver	2	T3N0M0	IIIA	Tumor tissue	Primary
P30	E12	72	Male	Liver	-	-	-	Adjacent non-tumor tissue	-
P31	F1	60	Male	Liver	2	T2N1M0	IVA	Tumor tissue	Primary
P31	F2	60	Male	Liver	-	-	-	Adjacent non-tumor tissue	-
P32	F3	70	Male	Liver	2	T3N0M0	IIIA	Tumor tissue	Primary
P32	F4	70	Male	Liver	-	-	-	Adjacent non-tumor tissue	-
P33	F5	60	Male	Liver	2	T3N0M0	IIIA	Tumor tissue	Primary
P33	F6	60	Male	Liver	-	-	-	Adjacent non-tumor tissue	-
P34	F7	70	Male	Liver	2	T3N0M0	IIIA	Tumor tissue	Primary
P34	F8	70	Male	Liver	-	-	-	Adjacent non-tumor tissue	-
P35	F9	68	Female	Liver	2	T3N0M0	IIIA	Tumor tissue	Primary
P35	F10	68	Female	Liver	-	-	-	Adjacent non-tumor tissue	-
P36	F11	56	Male	Liver	2	T3N0M0	IIIA	Tumor tissue	Primary
P36	F12	56	Male	Liver	-	-	-	Adjacent non-tumor tissue	-
P37	G1	75	Male	Liver	2	T3N0M0	IIIA	Tumor tissue	Primary
P37	G2	75	Male	Liver	-	-	-	Adjacent non-tumor tissue	-
P38	G3	55	Male	Liver	2	T3N0M0	IIIA	Tumor tissue	Primary
P38	G4	55	Male	Liver	-	-	-	Adjacent non-tumor tissue	-
P39	G5	64	Male	Liver	2	T3N0M0	IIIA	Tumor tissue	Primary
P39	G6	64	Male	Liver	-	-	-	Adjacent non-tumor tissue	-
P40	G7	49	Male	Liver	2	T2N0M0	IIA	Tumor tissue	Primary
P40	G8	49	Male	Liver	-	-	-	Adjacent non-tumor tissue	-
P41	G9	54	Female	Liver	2	T2N0M0	IIA	Tumor tissue	Primary
P41	G10	54	Female	Liver	-	-	-	Adjacent non-tumor tissue	-
P42	G11	40	Male	Liver	2	T3N0M0	IIIA	Tumor tissue	Primary
P42	G12	40	Male	Liver	-	-	-	Adjacent non-tumor tissue	-
P43	H1	55	Male	Liver	2	T3N0M0	IIIA	Tumor tissue	Primary
P43	H2	55	Male	Liver	-	-	-	Adjacent non-tumor tissue	-
P44	H3	54	Male	Liver	2	T3N0M0	IIIA	Tumor tissue	Primary
P44	H4	54	Male	Liver	-	-	-	Adjacent non-tumor tissue	-
P45	H5	39	Female	Liver	2	T2N0M0	IIA	Tumor tissue	Primary
P45	H6	39	Female	Liver	-	-	-	Adjacent non-tumor tissue	-
P46	H7	46	Female	Liver	2	T3N0M0	IIIA	Tumor tissue	Primary
P46	H8	46	Female	Liver	-	-	-	Adjacent non-tumor tissue	-
P47	H9	49	Female	Liver	2	T3N0M0	IIIA	Tumor tissue	Primary
P47	H10	49	Female	Liver	-	-	-	Adjacent non-tumor tissue	-
P48	H11	28	Male	Liver	2	T2N0M0	IIA	Tumor tissue	Primary
P48	H12	28	Male	Liver	-	-	-	Adjacent non-tumor tissue	-
P49	H13	40	Female	Liver		-	-	Normal tissue	-
