## Supplementary Table 3 for "Divergent malignant evolution converges on shared immunosuppressive ecosystems through tumor-intrinsic TMED2–ADAR1-dependent complement signalling in multifocal hepatocellular carcinoma"

### Sheet: README
Supplementary Table S3. Summary of scFAST-seq, scATAC-seq, Stereo-seq, and RNA-seq data in multifocal HCC.
A	Overview of sequencing types and platforms applied to each sample.
B	Number of cells obtained from each sample based on scFAST-seq and scATAC-seq.

### Sheet: A
Supplementary Table S3-A. Overview of sequencing types and platforms applied to each sample
Patient ID	Tissue type	Tumor Size	scFAST-seq	scATAC-seq	Stereo-seq	RNA-seq
P01	N	-	Yes	Yes	Yes	No
	T1	9*8*8	Yes	No	Yes	No
	T2	1	Yes	Yes	Yes	No
P02	N	-	Yes	Yes	Yes	No
	T1	4*3*3.5	Yes	Yes	No	No
	T2	1.5	Yes	Yes	No	No
P03	N	-	Yes	No	No	Yes
	T1	6*5*5	Yes	No	No	Yes
	T2	2.3*2	Yes	No	No	Yes
P04	N	-	Yes	Yes	No	No
	T1	2	Yes	Yes	Yes	No
	T2	2	Yes	Yes	Yes	No
P05	N	-	Yes	Yes	Yes	No
	T1	8.4*6.4*5.7	Yes	Yes	Yes	No
	T2	7.8*4.8*6.2	Yes	Yes	Yes	No
	T3	0.8	No	No	Yes	No
P06	T1+T2	3.1, 1.5	No	No	No	Yes
P07	N	-	No	No	No	Yes
	T1+T2	20*16*8, 2	No	No	No	Yes
P08	T1+T2	4,0.8	No	No	No	Yes
P09	N	-	No	No	No	Yes
	T1+T2	1.2, 3	No	No	No	Yes
P10	T1+T2	1.8,1.8	No	No	No	Yes
P11	T1+T2	6.5*5*5, 0.5	No	No	No	Yes
P12	T1+T2+T3	1.8, 2, 1.4	No	No	No	Yes
P13	T1+T2+T3+T4	2, 2, 2, 2	No	No	No	Yes
Note: Yes, sequencing performed; No, sequencing not performed; –, not applicable.

### Sheet: B
Supplementary Table S3-B. Number of cells obtained from each sample based on scFAST-seq and scATAC-seq.
SampleID	Tissue type	Number of Cell
		scFAST-seq	scATAC-seq
P01	N	7783	16949
	T1	9297	None
	T2	11312	10189
P02	N	12246	17307
	T1	11778	9680
	T2	18238	9604
P03	N	10320	None
	T1	9037	None
	T2	10133	None
P04	N	9461	8956
	T1	11850	10113
	T2	8085	8849
P05	N	12425	11729
	T1	13200	12531
	T2	12493	10257
Note: None, sequencing not performed.
