## Supplementary Table 4 for "Divergent malignant evolution converges on shared immunosuppressive ecosystems through tumor-intrinsic TMED2–ADAR1-dependent complement signalling in multifocal hepatocellular carcinoma"

### Sheet: Sheet1
Supplementary Table S4. Gene list to define T cell signatures. Related to Figure 4J and Figure S9A.
Signature	Source	Gene list
Cytotoxic_signature	Zheng et al.,2020	"PRF1","IFNG","GNLY","NKG7","GZMB","GZMA","HZMH","KLRK1","KLRKB1","KLRD1","CTSW","CST7","CX3CR1","FGFBP2","S1PR5","FCGR3A","PLAC8","C1orf21","TGFBR3","PLEK","FGR","KLRF1","SPON2","CD300A","S1PR1","FAM65B","EFHD2","STK38","C1orf162","SORL1","EMP3","ARL4C","BIN2","CCND3","FCRL6","SAMD3","TRDC","TYROBP","GNLY","KLRG1"
exhaustion_signature	Zheng et al.,2020	"FCRL3","CD27","PRKCH","B2M","ITM2A","TIGIT","ID3","GBP2","PDCD1","KLRK1","HSPA1A","SRGN","TNFRSF9","TMBIM6","TNFRSF1B","CADM1","ACTB","CD8A","RGS2","FAIM3","EID1","HSPB1","RNF19A","IFI16","LYST","PRF1","STAT1","UBC","CD74","IL2RG","FYN","PTPN6","HLA-DRB1","HNRNPC","UBB","CD8B","HAVCR2","IRF8","LAG3","ATP5B","STAT3","IGFLR1","MGEA5","HSPA1B","COTL1","VCAM1","HLA-DMA","PDE7B","TBC1D4","SNAP47","RG…
Profileration	Zhang et al.,2020	"AURKA","BUB1","CCNB1","CCND1","CCNE1","DEK","E2F1","FEN1","FOXM1","H2AFZ","HMGB2","MCM2","MCM3,MCM4","MCM5","MCM6","MKI67","MYBL2","PCNA","PLK1","TOP2A","TYMS","ZWINT"
Tcm	Milner_2017	"1700025G04RIK","2010012O05RIK","3110052M02RIK","A430078G23RIK","ACSS1","AFF3","APOBEC2","ARHGAP26","ARHGEF18","ARMC7","AS3MT","AVEN","B3GNT5","BIN2","CAR5B","CDC14B","CMAH","D1ERTD622E","DAPL1","DENND2D","DGKA","DNAHC8","DOCK5","DUSP7","EHD3","ELOVL7","EOMES","F2RL2","FAM49A","FAM53B","FAM65B","FGF13","FLNA","GAB3","GM11435","GRAMD4","GZMM","HAAO","ICAM2","IL17RA","IL18RAP","KBTBD11","KCNJ8","KL…
Trm	Milner_2017	"2900026A02RIK","AA467197","ABCB1B","ADAM19","ATF3","B4GALNT4","BAG3","BHLHE40","BTG2","BTG3","CCL4","CD244","CD69","CDH1","CHD7","CHN2","CISH","COQ10B","CPD","CREM","CTLA4","DENND4A","DGAT1","DNAJA1","DNAJA4","DNAJB1","DNAJB4","DNAJB6","DUSP1","DUSP4","DUSP6","EGR1","EHD1","ELL2","FASL","FBXO30","FGL2","FMNL3","FOS","FOSL2","GABARAPL1","GADD45B","GEM","GLRX","GPR171","GPR56","GZMB","H3F3B","HAVC…
Trm	Clarke_2019	"RUNX2","ADAM19","CEP41","RHOC","PPP1R21","XCL2","CD200R1","ACSL4","TOX","MPST","PMM2","FASLG","CD63","NUDT14","MAN1A1","SNAP47","CLIC3","NDFIP2","TET2","CAPG","RMND1","MAD2L2","RIC1","PDE4A","ITGA1","SSH1","NAIF1","AMICA1","USP14","VCAM1","ADAMTS17","CD226","ATL2","EPSTI1","APEX2","SDHAP1","UHRF1","SIRPG","SNX9","HELLS","CASP9","GALNT2","CXCR6","WBP4","ALOX5AP","EMC9","SLC4A2","ITGA2","AGPS","LI…
Tem	Savas_2018	"SEMA4C","LINC00944","ACSL6","LY9","SPON2","SNTB1","GSAP","CPNE7","ZNF814","CD8B","TRGV10","SAMD3","LINC00861","SMURF2","ARHGAP26","TC2N","ZNF707","ABCA7","TTC9","LSM14B","MSC-AS1","PSTK","TRGC2","TPRG1","ITM2C","AC109826.1","RP1-267D11.6","ZNF578","CD300A","RP11-47L3.1","YPEL1","LINC00987","KLRD1","TNS4","XCL2","NUAK2","PLXDC1","SPINK2","MYO6","LYAR","AC006369.2","MPP7","YBX3","PHLDB2","CRTAM","…
Trm	Savas_2018	"RAD1","CDKN2D","SEC22C","EIF4A3","CCR1","RAD21","ACTL6A","METTL10","AP3S1","CDK2AP2","IDH2","CAV1","CNTRL","EXOSC9","MAZ","ADRBK1","GMPPB","GSTP1","MDM1","DNMT1","VRK1","MZT1","GGA2","EXOSC8","C12orf75","KIF21A","CCL4","CDC25B","WDR54","INO80C","DDX39A","BLVRA","TOX","C17orf49","HMGN2","ODF2","SIVA1","IKBIP","YWHAH","HLA-DRB1","DCLRE1C","DEK","SKA2","NUCKS1","ORC2","SLFN12L","MAD2L2","SMC3","ARL…
Trm	Duhen_2018	"POU2AF1","CXCL13","LOC100509764","MYO7A","C11orf75","HIST1H1B","CTLA4","NCRNA00158","TNFRSF9","ENTPD1","GZMB","NHS","ITGAE","HMOX1","KRT81","TYMS","CHST12","PHEX","MKI67","HAVCR2","HIST2H2AB","ASPM","LAYN","ADCY3","KIF23","ASF1B","AKAP5","MGC29506","HIST1H3G","HIST1H4L","KIR2DL4","NR5A2","NAB1","HIST1H2AI","SIRPG","UBE2C","LOC652797","RBPJ","RAD51AP1","CRIM1","AFAP1L2","FAM111B","GPR56","HECTD2"…
