## Supplementary Table 6 for "Divergent malignant evolution converges on shared immunosuppressive ecosystems through tumor-intrinsic TMED2–ADAR1-dependent complement signalling in multifocal hepatocellular carcinoma"

### Sheet: sheet1
Supplementary Table S6. siRNA sequences targeting TMED2 and EMC2.
siRNA name	Sequence(5'to3')
NC si antisense	UUCUCCGAACGUGUCACGUTT
ADAR1 si antisense	AAAGUGAAGAUAACAGUGGGCTT
TMED2 si antisense	UUCCUGUUCGUGCUUUACAGCTT
EMC2 si antisense	UAGAAGCAAUAUGACUUGCCGTT
