## Supplementary Table 7 for "Divergent malignant evolution converges on shared immunosuppressive ecosystems through tumor-intrinsic TMED2–ADAR1-dependent complement signalling in multifocal hepatocellular carcinoma"

### Sheet: sheet1
Supplementary Table 7. qPCR primer sequences used for gene expression analysis.
Primer name	Sequence(5'to3')
C3-F	GTGGAAATCCGAGCCGTTCTCT
C3-R	GATGGTTACGGTCTGCTGGTGA
C5-F	GACAGTGCTGTGTATGGAGTCC
C5-R	CCAGCTAGGTGGAACACATTGG
PROS1-F	GGCTCCTACTATCCTGGTTCTG
PROS1-R	CAAGGCAAGCATAACACCAGTGC
NECTIN2-F	GAGCAGATGGTGTCACGGTCAC
NECTIN2-R	GAGATGGACACTTCAGGAGGGT
PVR-F	CACTGTCACCAGCCTCTGGATA
PVR-R	TCATAGCCAGAGATGGATACCTC
TMED2-F	GTAAAGCACGAACAGGAATACATG
TMED2-R	GTCATGGCAACTAGAACAAGAGC
ADAR1-F	TCCGTCTCCTGTCCAAAGAAGG
ADAR1-R	TTCTTGCTGGGAGCACTCACAC
EMC2-F	AGAAAGCGTAAGATTGCCATTCGA
EMC2-R	AGTTCATGCCAGGCTTCTTGGTC
GAPDH-F	GTCTCCTCTGACTTCAACAGCG
GAPDH-R	ACCACCCTGTTGCTGTAGCCAA
